# Chromosome-scale genome assemblies of aphids reveal extensively rearranged autosomes and long-term conservation of the X chromosome

**DOI:** 10.1101/2020.03.24.006411

**Authors:** Thomas C. Mathers, Roland H. M. Wouters, Sam T. Mugford, David Swarbreck, Cock Van Oosterhout, Saskia A. Hogenhout

## Abstract

Large-scale chromosome rearrangements are arguably the most dramatic type of mutations, often leading to rapid evolution and speciation. However, chromosome dynamics have only been studied at the sequence level in a small number of model systems. In insects, Diptera (flies and mosquitoes) and Lepidoptera (butterflies and moths) have high levels of chromosome conservation. Whether this truly reflects the diversity of insect genome evolution is questionable given that many species exhibit rapid karyotype evolution. Here, we investigate chromosome evolution in aphids – an important group of hemipteran plant pests – using newly generated chromosome-scale genome assemblies of the green peach aphid (*Myzus persicae*) and the pea aphid (*Acyrthosiphon pisum*), and a previously published chromosome-scale assembly of the corn-leaf aphid (*Rhopalosiphum maidis*). We find that aphid autosomes have undergone dramatic reorganisation over the last 30 million years, to the extent that chromosome homology cannot be determined between aphids from the tribes Macrosiphini (*M. persicae* and *A. pisum*) and Aphidini (*R. maidis*). In contrast, gene content of the aphid sex (X) chromosome remained unchanged despite rapid sequence evolution, low gene expression and high transposable element load. To test whether rapid evolution of genome structure is a hallmark of Hemiptera, we compared our aphid assemblies to chromosome-level assemblies of two blood-feeding Hemiptera (*Rhodnius prolixus* and *Triatoma rubrofasciata*). Despite being more diverged, the blood-feeding hemipterans have conserved synteny and we detect only two chromosome fusion or fission events. The exceptional rate of structural evolution of aphid autosomes renders them an important emerging model system for studying the role of large-scale genome rearrangements in evolution.
