## Supplementary Table 3 for "Chromosome-scale genome assemblies of aphids reveal extensively rearranged autosomes and long-term conservation of the X chromosome"

### Sheet: Sheet1
Supplementary Table 3: Mapping R. prolixus - M. periscae clone O v2 orthologs. For each M. periscae clone O v2 chromosome length scaffold (chromosome), we calculated the enrcihment of orthologs from specific R. prolixus chromosome length scaffolds (chromosomes) using a binomial test (see Methods section of main text for details).
Ortholog count	R. prolixus scaffold ID	M. periscae O v2 scaffold ID	Expected contribution	Observed / expected	Log2(observed/expected)	Binomial test p	BH corrected p
28	1	scaffold_1	48.9252	0.572302	-0.805152	0.999413	1
51	2	scaffold_1	64.7677	0.78743	-0.344777	0.961689	1
20	3	scaffold_1	43.6832	0.457841	-1.12708	0.999968	1
27	4	scaffold_1	41.1205	0.656607	-0.606898	0.98919	1
96	5	scaffold_1	59.1762	1.62227	0.698016	1.28264e-06	1.05818e-05
30	6	scaffold_1	97.268	0.308426	-1.697	1	1
240	7	scaffold_1	61.3895	3.90946	1.96697	0	0
22	8	scaffold_1	90.2787	0.24369	-2.03688	1	1
10	9	scaffold_1	49.8571	0.200573	-2.3178	1	1
140	10	scaffold_1	72.6889	1.92602	0.945619	1.77636e-14	3.90799e-13
34	11	scaffold_1	68.8448	0.493865	-1.01781	0.999999	1
105	1	scaffold_2	108.995	0.963344	-0.053877	0.631031	1
166	2	scaffold_2	144.289	1.15047	0.202221	0.0280113	0.115547
65	3	scaffold_2	97.3173	0.667919	-0.582256	0.999779	1
74	4	scaffold_2	91.608	0.80779	-0.307948	0.970257	1
156	5	scaffold_2	131.832	1.18332	0.242841	0.0139406	0.0613388
208	6	scaffold_2	216.693	0.959883	-0.0590696	0.723838	1
90	7	scaffold_2	136.763	0.658072	-0.603683	0.999994	1
259	8	scaffold_2	201.122	1.28777	0.364879	1.0277e-05	6.78282e-05
93	9	scaffold_2	111.071	0.837299	-0.256185	0.960871	1
164	10	scaffold_2	161.936	1.01275	0.0182728	0.411644	1
175	11	scaffold_2	153.372	1.14102	0.19032	0.0317922	0.123429
130	1	scaffold_3	96.8692	1.34202	0.424402	0.000347315	0.00191023
141	2	scaffold_3	128.236	1.09953	0.13689	0.110509	0.347314
102	3	scaffold_3	86.4903	1.17932	0.237959	0.0403928	0.148107
59	4	scaffold_3	81.4162	0.724671	-0.464601	0.995412	1
69	5	scaffold_3	117.166	0.58891	-0.76388	1	1
223	6	scaffold_3	192.585	1.15793	0.211548	0.00913758	0.0430771
64	7	scaffold_3	121.548	0.526542	-0.925379	1	1
169	8	scaffold_3	178.747	0.945472	-0.0808931	0.769362	1
97	9	scaffold_3	98.7143	0.982634	-0.0252741	0.544626	1
142	10	scaffold_3	143.92	0.98666	-0.0193751	0.545212	1
186	11	scaffold_3	136.309	1.36455	0.448424	7.63483e-06	5.59888e-05
91	1	scaffold_4	90.3505	1.00719	0.0103345	0.444021	1
113	2	scaffold_4	119.607	0.944762	-0.0819768	0.718248	1
104	3	scaffold_4	80.6701	1.2892	0.366478	0.00409712	0.0208007
83	4	scaffold_4	75.9374	1.09301	0.1283	0.184503	0.553509
83	5	scaffold_4	109.281	0.75951	-0.39686	0.996162	1
174	6	scaffold_4	179.625	0.968683	-0.0459035	0.656945	1
85	7	scaffold_4	113.368	0.749769	-0.415483	0.997746	1
175	8	scaffold_4	166.718	1.04968	0.069944	0.231559	0.664474
174	9	scaffold_4	92.0714	1.88984	0.918262	0	0
97	10	scaffold_4	134.235	0.722613	-0.468704	0.999759	1
110	11	scaffold_4	127.136	0.865215	-0.208869	0.942163	1
50	1	scaffold_5	40.7243	1.22777	0.296038	0.0596815	0.196949
42	2	scaffold_5	53.9112	0.779059	-0.360196	0.952374	1
71	3	scaffold_5	36.361	1.95264	0.965428	3.67795e-08	3.46778e-07
82	4	scaffold_5	34.2278	2.39571	1.26046	1.41664e-13	2.33746e-12
16	5	scaffold_5	49.257	0.324827	-1.62226	1	1
131	6	scaffold_5	80.9638	1.61801	0.694218	8.05026e-09	8.85529e-08
23	7	scaffold_5	51.0993	0.450104	-1.15167	0.999996	1
57	8	scaffold_5	75.146	0.758523	-0.398735	0.987672	1
37	9	scaffold_5	41.5	0.891566	-0.165586	0.735909	1
20	10	scaffold_5	60.5047	0.330553	-1.59705	1	1
52	11	scaffold_5	57.3049	0.907427	-0.140147	0.744792	1
16	1	scaffold_6	34.1355	0.46872	-1.0932	0.999697	1
43	2	scaffold_6	45.1889	0.951561	-0.0716324	0.596326	1
13	3	scaffold_6	30.4781	0.426535	-1.22926	0.999782	1
28	4	scaffold_6	28.6901	0.975947	-0.0351255	0.503258	1
88	5	scaffold_6	41.2877	2.13138	1.09179	6.00386e-12	7.9251e-11
69	6	scaffold_6	67.8647	1.01673	0.023936	0.409458	1
25	7	scaffold_6	42.8319	0.583677	-0.776759	0.998442	1
93	8	scaffold_6	62.9882	1.47647	0.56215	4.80404e-05	0.000288242
17	9	scaffold_6	34.7857	0.488706	-1.03296	0.999542	1
61	10	scaffold_6	50.7156	1.20279	0.266379	0.0578858	0.196949
34	11	scaffold_6	48.0335	0.707839	-0.498508	0.983558	1
