## Supplementary Table 6 for "Chromosome-scale genome assemblies of aphids reveal extensively rearranged autosomes and long-term conservation of the X chromosome"

### Sheet: Sheet1
Supplemetary Table 6: Summary of genome sequence data generated for M. periscae clone O and A. pisum clone JIC1.
Library ID	NCBI Accession number	Species	Clone	Type	Read length (bp)	Read length N50 (Kb)	Number of reads	Total anount of data (Gb of sequence)
Mp_057	SRR11322170	Myzus persicae	O	PCR-free IL PE	250	NA	47207269	23.6036
Mp08	SRR11322169	Myzus persicae	O	Nanopore	1,000 - 167,408	12.47	252580	1.7
Mp09	SRR11322158	Myzus persicae	O	Nanopore	1,000 - 289,130	11.16	392332	5.61
Mp10	SRR11322155	Myzus persicae	O	Nanopore	1,000 - 341,305	19.76	1358149	12.55
Mp11	SRR11322154	Myzus persicae	O	Nanopore	1,000 - 306,228	24.21	786949	8.15
DTG-HiC-285	SRR11322153	Myzus persicae	O	in vivo HiC IL PE	150	NA	409087014	122.726
AP1	SRR11322152	Acyrthosiphon pisum	JIC1	10X Genomics Linked Reads	150	32.11*		89.8
A_pisum1	SRR11322151	Acyrthosiphon pisum	JIC1	Nanopore	1000 - 326,796	33.6	752925	10.47
A_pisum2	SRR11322150	Acyrthosiphon pisum	JIC1	Nanopore	1000 - 298,288	32.81	519605	7.21
DTG_HiC_911	SRR11322149	Acyrthosiphon pisum	JIC1	in vivo HiC IL PE	150	NA	68413072	20.5239
*= Average molecule length as determined by Supernova
