## Supplementary Table 7 for "Chromosome-scale genome assemblies of aphids reveal extensively rearranged autosomes and long-term conservation of the X chromosome"

### Sheet: Sheet1
Supplementary Table 7: RNA-seq data used for annotation and gene expression analysis of M. persicae clone O and A. pisum JIC1. SS PE = strand specific paired-end RNA-seq, PE = unstranded paired-end RNA-seq.
Library ID	Sample ID	Accession number	Species	Clone	Morph	Tissue	Type	Read length (bp)	Number of reads	Total anount of data (Gb of sequence)	Reference
LIB1777	NA	ERR1661483	Myzus periscae	O	Unwinged asexual female: mixed adults and nymphs	Whole bodies	SS PE	100	195491915	39.0984	Mathers et. al. 2017
LIB14987	FA1	SRR6821686	Myzus periscae	O	Unwinged asexual female	Whole bodies	PE	100	15325468	3.06509	Mathers et. al. 2019
LIB14992	FA2	SRR6821685	Myzus periscae	O	Unwinged asexual female	Whole bodies	PE	100	15544622	3.10892	Mathers et. al. 2019
LIB14997	FA3	SRR6821688	Myzus periscae	O	Unwinged asexual female	Whole bodies	PE	100	20366291	4.07326	Mathers et. al. 2019
LIB15002	FA4	SRR6821687	Myzus periscae	O	Unwinged asexual female	Whole bodies	PE	100	26753633	5.35073	Mathers et. al. 2019
LIB15007	FA5	SRR6821690	Myzus periscae	O	Unwinged asexual female	Whole bodies	PE	100	22559113	4.51182	Mathers et. al. 2019
LIB15012	FA6	SRR6821689	Myzus periscae	O	Unwinged asexual female	Whole bodies	PE	100	57996919	11.5994	Mathers et. al. 2019
LIB14985	M1	SRR6821692	Myzus periscae	O	Winged male	Whole bodies	PE	100	33663195	6.73264	Mathers et. al. 2019
LIB14990	M2	SRR6821691	Myzus periscae	O	Winged male	Whole bodies	PE	100	16562685	3.31254	Mathers et. al. 2019
LIB14995	M3	SRR6821684	Myzus periscae	O	Winged male	Whole bodies	PE	100	26247419	5.24948	Mathers et. al. 2019
LIB15000	M4	SRR6821683	Myzus periscae	O	Winged male	Whole bodies	PE	100	25001055	5.00021	Mathers et. al. 2019
LIB15005	M5	SRR6821694	Myzus periscae	O	Winged male	Whole bodies	PE	100	25307093	5.06142	Mathers et. al. 2019
LIB15010	M6	SRR6821693	Myzus periscae	O	Winged male	Whole bodies	PE	100	23305343	4.66107	Mathers et. al. 2019
LIB14988	FW1	SRR11322168	Myzus periscae	O	Winged asexual female	Whole bodies	PE	100	15084204	3.01684	This study
LIB14993	FW2	SRR11322167	Myzus periscae	O	Winged asexual female	Whole bodies	PE	100	13954106	2.79082	This study
LIB14998	FW3	SRR11322166	Myzus periscae	O	Winged asexual female	Whole bodies	PE	100	24388213	4.87764	This study
LIB15003	FW4	SRR11322165	Myzus periscae	O	Winged asexual female	Whole bodies	PE	100	21593778	4.31876	This study
LIB15008	FW5	SRR11322164	Myzus periscae	O	Winged asexual female	Whole bodies	PE	100	29044388	5.80888	This study
LIB15013	FW6	SRR11322163	Myzus periscae	O	Winged asexual female	Whole bodies	PE	100	48901639	9.78033	This study
LIB14989	N1	SRR11322162	Myzus periscae	O	Nymph	Whole bodies	PE	100	15280616	3.05612	This study
LIB14994	N2	SRR11322161	Myzus periscae	O	Nymph	Whole bodies	PE	100	13450379	2.69008	This study
LIB14999	N3	SRR11322160	Myzus periscae	O	Nymph	Whole bodies	PE	100	25341105	5.06822	This study
LIB15004	N4	SRR11322159	Myzus periscae	O	Nymph	Whole bodies	PE	100	21521731	4.30435	This study
LIB15009	N5	SRR11322157	Myzus periscae	O	Nymph	Whole bodies	PE	100	27284871	5.45697	This study
LIB15014	N6	SRR11322156	Myzus periscae	O	Nymph	Whole bodies	PE	100	41822679	8.36454	This study
NA	AP_partheno1	SRR924106	Acyrthosiphon pisum	LSR1	Asexual female	Whole bodies	PE	100	22984871	4.59697	Jaquiéry et al. 2013
NA	AP_Partheno2	SRR924118	Acyrthosiphon pisum	LSR1	Asexual female	Whole bodies	PE	100	17454154	3.49083	Jaquiéry et al. 2013
NA	AP_Male1	SRR924119	Acyrthosiphon pisum	LSR1	Male	Whole bodies	PE	100	22908878	4.58178	Jaquiéry et al. 2013
NA	AP_males2	SRR924120	Acyrthosiphon pisum	LSR1	Male	Whole bodies	PE	100	18692759	3.73855	Jaquiéry et al. 2013
NA	AP_Females1	SRR924121	Acyrthosiphon pisum	LSR1	Sexual female	Whole bodies	PE	100	12924374	2.58487	Jaquiéry et al. 2013
NA	AP_Females2	SRR924122	Acyrthosiphon pisum	LSR1	Sexual female	Whole bodies	PE	100	17201208	3.44024	Jaquiéry et al. 2013
		SRR11322170	Mp_057
		SRR11322169	Mp08
		SRR11322168	LIB14988
		SRR11322167	LIB14993
		SRR11322166	LIB14998
		SRR11322165	LIB15003
		SRR11322162	LIB14989
		SRR11322161	LIB14994
		SRR11322160	LIB14999
		SRR11322159	LIB15004
		SRR11322158	Mp09
		SRR11322157	LIB15009
		SRR11322156	LIB15014
		SRR11322155	Mp10
		SRR11322154	Mp11
		SRR11322153	DTG-HiC-285
		SRR11322152	AP1
		SRR11322151	A_pisum1
		SRR11322150	A_pisum2
		SRR11322149	DTG_HiC_911
		SRR11322164	LIB15008
		SRR11322163	LIB15013

### Sheet: Sheet2
				SRR11322170	Mp_057
				SRR11322169	Mp08
				SRR11322168	LIB14988
				SRR11322167	LIB14993
				SRR11322166	LIB14998
				SRR11322165	LIB15003
				SRR11322162	LIB14989
				SRR11322161	LIB14994
				SRR11322160	LIB14999
				SRR11322159	LIB15004
				SRR11322158	Mp09
				SRR11322157	LIB15009
				SRR11322156	LIB15014
				SRR11322155	Mp10
				SRR11322154	Mp11
				SRR11322153	DTG-HiC-285
				SRR11322152	AP1
				SRR11322151	A_pisum1
				SRR11322150	A_pisum2
				SRR11322149	DTG_HiC_911
				SRR11322164	LIB15008
				SRR11322163	LIB15013
