## Supplementary Table 8 for "Chromosome-scale genome assemblies of aphids reveal extensively rearranged autosomes and long-term conservation of the X chromosome"

### Sheet: Sheet1
Supplementary Table 8: Secondary time callibrations derved from Johnson et. al. (2018) used to estimate the time calibrated phyogeny of Hemiptera shown in Figure 2a. Nodes in the tree are defined by listing all descendant taxa. See Figure 2a for the species tree topology. MRCA = most recent common ancestor. Mcer = Myzus cerasi, MperO = Myzus persicae O, Dnox = Diuraphis noxia, Apis = Acyrthosipho…
Node	Description	Age (Millions of years)
Apis,M_perO,Mcer,Dnox,Pnig,Rmai,Rpad,Agly,BtabMEAM1	MRCA Sternorryncha	356
Apis,M_perO,Mcer,Dnox,Pnig,Rmai,Rpad,Agly,BtabMEAM1,Trub,Rpro,Ofas,Sfuc,Nlug	Root of Hemiptera	386
Trub,Rpro,Ofas,Sfuc,Nlug	MRCA Auchenorrhyncha plus Heteroptera	362
Trub,Rpro,Ofas	MRCA Lygaeidae plus Reduviidae	250
